# A set of endogenous control genes for use in quantitative real-time PCR experiments reveal that the wild-type formin *Ldia2* is enriched in the early pond snail embryo

**DOI:** 10.1101/660381

**Authors:** Harriet F. Johnson, Angus Davison

## Abstract

Although the pond snail *Lymnaea stagnalis* is an emerging model organism for molecular studies in a wide variety of fields including development, biomineralisation and neurophysiology, there are a limited number of verified endogenous control genes for use in quantitative real-time PCR (qRT-PCR). As part of larger study on snail chirality or left-right asymmetry, we wished to assay relative gene expression in pond snail embryos, so we evaluated six new candidate control genes, by comparing their expression in three tissues (ovotestis, foot, and embryo) and across three programs (geNorm, Normfinder and Bestkeeper). The specific utility of these control genes was then tested by investigating the relative expression of six experimental transcripts, including the formin *Ldia2*, a gene that has been associated with chirality in *L. stagnalis*. All six control genes were found to be suitable for use. Of the six experimental genes that were tested, it was found that all were relatively depleted in the early embryo compared with other tissues, except the formin gene *Ldia2*. Instead, transcripts of the wild type *Ldia2*^*dex*^ were enriched in the embryo, whereas a non-functional frameshifted version *Ldia2*^*sin*^ was severely depleted. These differences in *Ldia2*^*sin*^ expression were less evident in the ovotestis and not evident in the foot tissue, suggesting that nonsense-mediated decay may be obscured in actively transcribing tissues. This work therefore provides a set of control genes that may be useful to the wider community, and shows how they may be used to assay differences in expression in the early embryo.
