## Supplementary material for "A set of endogenous control genes for use in quantitative real-time PCR experiments reveal that the wild-type formin *Ldia2* is enriched in the early pond snail embryo": Supplementary Table qPCR_raw_data.xlsx

### Sheet: raw data
Table shows average Cq values (Mean Cq) and associated standard deviation (Cq SD) of six endogenous control genes and ten genes of interest. Values were exported from the ABI 7500 software following a real-time PCR reaction in single cell Lymnaea stagnalis embryos, employing SYBR green fluorescent dye. All embryo samples per target gene were quantified within the same plate.
Each average Cq value was calculated from three technical repeats. Cq values with an * indicate the average was calculated from only two technical replicates, following the removal of a perceived outlier or failure to amplify. This was only apparent in the homozygote recessive genotype (dd) for the Ldia2 experiments and is likely a consequence of the very low quantity of transcript present.
Sample Name	Genotype	Lhis2a			Lube2			Lywhaz			Ldia2_3'_UTR			Ldia2_ORF			Ldia1_3'_UTR			Larp2/3_1a			Larp2/3_3			Lfat1			Lfry
		Cq Mean	Cq SD		Cq Mean	Cq SD		Cq Mean	Cq SD		Cq Mean	Cq SD		Cq Mean	Cq SD		Cq Mean	Cq SD		Cq Mean	Cq SD		Cq Mean	Cq SD		Cq Mean	Cq SD		Cq Mean	Cq SD
11289	DD	20.925	0.035446	3	24.1354	0.132433	3	23.2037	0.0951333	3	26.4363	0.176761	3	22.2913	0.0819302	3	23.2298	0.0842553	3	24.0045	0.183927	3	20.5609	0.0312169	3	28.0526	0.159674	3	22.2965	0.10561	3
11292	DD	20.6061	0.0192677	3	23.6101	0.0663062	3	22.6898	0.0337817	3	25.654	0.0892245	3	21.5674	0.0194363	3	22.1205	0.154496	3	23.278	0.0765795	3	20.0101	0.194495	3	26.9592	0.0421587	3	21.787	0.0928416	3
11293	DD	20.3579	0.0162487	3	23.9123	0.0314284	3	22.9557	0.0239501	3	26.3458	0.0708487	3	22.1261	0.144747	3	22.8413	0.112014	3	23.4919	0.0215794	3	20.3108	0.305063	3	27.2219	0.113139	3	22.2911	0.0482969	3
11295	DD	21.0865	0.102933	3	24.5815	0.162228	3	23.8166	0.0519211	3	26.7822	0.114489	3	22.6432	0.052418	3	23.4374	0.0567759	3	24.4203	0.0205771	3	20.8886	0.117081	3	27.9093	0.0541454	3	22.8027	0.229149	3
11297	DD	20.2733	0.117964	3	23.6663	0.153563	3	22.7386	0.123657	3	25.8615	0.154285	3	21.8937	0.237995	3	22.4671	0.121734	3	23.4018	0.144904	3	20.2698	0.199385	3	26.9604	0.15241	3	21.9331	0.0430845	3
11298	DD	19.9821	0.0734488	3	23.4753	0.137969	3	22.3015	0.0298557	3	25.5152	0.0195332	3	21.1938	0.212035	3	22.3566	0.088142	3	22.8367	0.0851388	3	19.7941	0.243403	3	26.8007	0.156356	3	21.5654	0.0200287	3
11358	Dd	20.1246	0.00724263	3	23.1899	0.0835577	3	22.1204	0.0597634	3	26.6791	0.140685	3	22.6391	0.0790131	3	22.4521	0.0781431	3	22.6086	0.113593	3	19.74	0.127081	3	26.7653	0.148816	3	21.7228	0.110823	3
11359	Dd	19.6256	0.0254081	3	22.649	0.0590326	3	21.5461	0.0277877	3	25.608	0.0492095	3	21.4707	0.145296	3	21.5587	0.0577891	3	21.9925	0.120881	3	19.2832	0.0805816	3	26.0114	0.0368232	3	20.8649	0.128867	3
11360	Dd	19.3506	0.0118791	3	22.3822	0.0480303	3	21.3542	0.0469731	3	25.5541	0.0973595	3	21.8311	0.33347	3	21.4725	0.0359929	3	21.9962	0.194821	3	19.3909	0.0705923	3	25.6438	0.0292366	3	20.6288	0.12225	3
11361	Dd	19.5876	0.00686608	3	22.5184	0.0261279	3	21.654	0.023039	3	25.617	0.113282	3	21.9854	0.125852	3	21.6212	0.0966863	3	22.3204	0.0916106	3	19.4837	0.0276104	3	25.9138	0.0903961	3	20.7117	0.00735306	3
11363	Dd	18.979	0.0371829	3	21.8682	0.0564585	3	20.936	0.0220054	3	25.0497	0.0279523	3	21.1528	0.132527	3	20.7681	0.0907091	3	21.6914	0.100364	3	18.9611	0.196404	3	25.0018	0.074278	3	20.1461	0.144932	3
11282	dd	20.0864	0.0524833	3	23.1202	0.0193639	3	22.2271	0.041923	3	32.5122	0.07577	3	26.673*	0.182662	2	21.8292	0.0581382	3	22.9223	0.0159316	3	19.3376	0.0785002	3	26.6691	0.0766401	3	21.6817	0.167805	3
11283	dd	21.3625	0.0613187	3	24.735	0.0470315	3	23.4911	0.0326828	3	36.727*	0.426855	2	27.259*	0.523665	2	23.4338	0.135228	3	24.531	0.133129	3	21.0054	0.215731	3	27.8605	0.104735	3	22.8639	0.150712	3
11284	dd	20.2403	0.0201036	3	23.3606	0.0875563	3	22.3909	0.0149093	3	32.243*	0.0727461	2	26.636*	0.0713192	2	21.8945	0.0454521	3	23.2634	0.0614999	3	19.9846	0.188084	3	26.6548	0.106774	3	21.6521	0.042288	3
11287	dd	21.0193	0.0493555	3	24.3734	0.128787	3	23.5725	0.115355	3	33.867*	0.0269416	2	27.239*	0.0965952	2	22.9064	0.254235	3	24.3254	0.0997821	3	21.118	0.169188	3	27.4496	0.26861	3	22.6268	0.1707	3
11301	dd	21.1987	0.0765419	3	24.7299	0.107558	3	23.6347	0.0655552	3	35.646*	0.804499	2	28.679*	0.021764	2	23.7235	0.173127	3	24.3716	0.0904207	3	21.2756	0.114453	3	28.0247	0.269322	3	23.0048	0.349311	3
11303	dd	20.7418	0.00929713	3	23.8672	0.0590051	3	22.8605	0.0244695	3	33.220*	0.0694391	2	28.021*	0.397188	2	22.6069	0.0469648	3	23.7391	0.0523622	3	20.5948	0.139001	3	27.2599	0.041713	3	22.18	0.201733	3
Ovo_Ref	DD/Dd/dd	21.6502	0.0361419	3	21.4706	0.0231099	3	19.5659	0.0573177	3	27.0526	0.0560125	3	22.336	0.265464	3	18.8154	0.0222226	3	18.5216	0.02544	3	16.9564	0.0239626	3	23.3865	0.0383642	3	19.7061	0.0634577	3
Sample Name	Genotype	Lhis2a			Lube2			Lrpl14			Ldia2_3'_UTR			Ldia2_ORF			Ldia1_3'_UTR			Larp2/3_1a			Larp2/3_3			Lfat1			Lfry
		Cq Mean	Cq SD		Cq Mean	Cq SD		Cq Mean	Cq SD		Cq Mean	Cq SD		Cq Mean	Cq SD		Cq Mean	Cq SD		Cq Mean	Cq SD		Cq Mean	Cq SD		Cq Mean	Cq SD		Cq Mean	Cq SD
8515	DD	23.1787	0.0350419	2	23.5007	0.111583	2	20.7375	0.276321	2	28.6805	0.00814075	2	29.2651	0.109642	2	21.3507	0.0701094	2	24.9515	0.00315865	2	20.3146	0.0622492	2	20.9578	0.0382909	2	25.8153	0.0858204	2
8548	DD	23.1775	0.155653	2	25.1993	0.237913	2	21.8834	0.0669224	2	30.1846	0.0487447	2	30.2682	0.162409	2	23.0799	0.173432	2	26.3847	0.0377852	2	21.4512	0.148625	2	22.4522	0.193649	2	27.2745	0.120179	2
8582	DD	23.9859	0.0380347	2	24.34	0.209133	2	21.4153	0.153466	2	29.1665	0.56	2	29.6675	0.18715	2	22.3171	0.0981732	2	25.6783	0.3396	2	21.3246	0.118574	2	22.1594	0.0483495	2	26.5445	0.00415399	2
8583	DD	23.0551	0.02586	2	23.6567	0.0958494	2	21.1632	0.170612	2	29.3404	0.30448	2	29.2172	0.211151	2	21.5763	0.08602	2	25.4159	0.0825512	2	20.6804	0.133241	2	21.5991	0.0714177	2	25.8349	0.137369	2
9014	DD	23.9306	0.0342354	2	24.8725	0.0366064	2	21.5104	0.0891018	2	28.8518	0.110313	2	29.9099	0.0311334	2	23.1713	0.0938816	2	26.5312	0.0688255	2	22.4043	0.0683898	2	23.12	0.276303	2	27.6881	0.224638	2
10627	DD	23.1446	0.107352	2	23.8805	0.227294	2	20.2277	0.301553	2	29.224	0.333787	2	29.4852	0.157384	2	22.2904	0.0909549	2	24.8718	0.401483	2	21.5516	0.197361	2	22.2541	0.072382	2	26.5218	0.0537902	2
10633	DD	22.9261	0.00175735	2	23.339	0.051964	2	19.0881	0.26668	2	29.6203	0.218175	2	29.9093	0.368818	2	21.604	0.0539682	2	23.7235	0.442986	2	20.6281	0.0507475	2	22.4293	0.192153	2	26.2019	0.0976876	2
10636	DD	22.5659	0.0204072	2	23.5564	0.0376907	2	19.2113	0.250642	2	27.947	0.18883	2	28.6631	0.0289593	2	21.8707	0.0665192	2	24.5659	0.133257	2	20.7877	0.00143232	2	22.3028	0.085053	2	26.6478	0.1504	2
10638	DD	23.9193	0.0274784	2	24.4538	0.0824595	2	20.1101	0.0623868	2	29.4635	0.146163	2	29.9053	0.226002	2	22.5756	0.105499	2	25.2385	0.0268998	2	21.8396	0.0989945	2	23.0447	0.134442	2	27.2463	0.0721648	2
11347	DD	22.3601	0.0324079	2	22.7438	0.269596	2	21.0905	n/a	1	28.2847	0.0800844	2	29.1385	0.483104	2	21.1189	0.119779	2	25.1838	0.31144	2	19.4185	0.106708	2	21.3632	0.0665866	2	25.8034	0.0345442	2
11350	DD	21.5437	0.0339225	2	21.8796	0.0722417	2	19.8839	0.100196	2	27.3858	0.00987518	2	28.1224	0.0100788	2	20.5279	0.0128356	2	24.6447	0.265721	2	18.5528	0.0477318	2	20.4939	0.089969	2	24.7243	0.057932	2
11351	DD	20.522	0.00743268	2	21.7303	0.0130284	2	19.6754	0.406884	2	27.0385	0.130779	2	28.0598	0.0993776	2	20.1159	0.0668833	2	24.1461	0.201214	2	18.6488	0.0242712	2	20.6034	0.0662022	2	24.7487	0.023234	2
11352	DD	23.1699	0.0114033	2	23.8242	0.013572	2	21.3433	0.00859121	2	28.1791	0.0515284	2	28.8971	0.205331	2	21.9965	0.175406	2	26.0586	0.0204813	2	20.6782	0.024545	2	22.961	0.223628	2	26.5406	0.0347007	2
11357	DD	21.8706	0.00402182	2	22.2708	0.0778887	2	20.0116	0.414521	2	27.7721	0.0310875	2	28.6638	0.0309297	2	20.9512	0.0260528	2	24.9921	0.88	2	19.007	0.00354978	2	20.6343	0.0268108	2	25.5396	0.0167158	2
8554	Dd	23.8424	0.00367116	2	24.91	0.00327734	2	21.2404	0.00171015	2	29.6134	0.1992	2	29.7131	0.104466	2	22.7003	0.0919476	2	26.0176	0.257544	2	21.3773	0.0523794	2	22.5515	0.00513854	2	26.8898	0.0462442	2
8555	Dd	23.2427	0.0146833	2	23.7119	0.0514232	2	20.9265	0.0497468	2	29.0224	0.255333	2	29.51	0.0788868	2	21.596	0.0357082	2	25.4497	0.219358	2	20.8507	0.0654038	2	21.6592	0.00728163	2	25.9337	0.00967017	2
8559	Dd	23.7845	0.00993317	2	23.603	0.0176585	2	20.5454	0.0439919	2	29.4884	0.0841386	2	30.2311	0.128337	2	21.5868	0.0235672	2	25.2677	0.27321	2	20.9353	0.0423694	2	22.2231	0.073233	2	26.5153	0.030312	2
8562	Dd	21.7993	0.0175277	2	23.9167	0.246424	2	20.398	0.143868	2	28.6593	0.136022	2	29.2744	0.234203	2	21.8179	0.118548	2	25.1618	0.358832	2	20.0561	0.172505	2	21.7631	0.0320761	2	26.4373	0.0319682	2
9013	Dd	21.9803	0.0306209	2	23.4521	0.0375249	2	20.8101	0.169986	2	27.9309	0.0241822	2	28.7474	0.300042	2	22.7799	0.102656	2	25.6855	0.00765117	2	21.3343	0.137093	2	22.5322	0.166854	2	26.5161	0.114978	2
10622	Dd	23.4563	0.10974	2	23.5408	0.0269659	2	20.3911	0.169983	2	30.0227	0.219669	2	30.204	0.367926	2	21.9733	0.0183342	2	24.3377	0.455027	2	21.6619	0.201628	2	22.5681	0.060361	2	26.48	0.00291454	2
10629	Dd	23.4093	0.0316405	2	24.0057	0.00265154	2	20.0745	0.21063	2	30.1544	0.222746	2	30.9182	0.0320775	2	21.8832	0.033437	2	24.4332	0.64	2	20.8479	0.0570554	2	22.9569	0.307551	2	26.7893	0.164544	2
10639	Dd	23.3889	0.0114113	2	24.0604	0.0869277	2	19.9811	0.0148977	2	28.9894	0.377227	2	29.614	0.235445	2	23.4754	0.02282	2	25.9456	0.186509	2	23.1228	0.221914	2	23.2627	0.0249833	2	27.3945	0.123766	2
8806	dd	22.376	0.0121423	2	23.6525	0.0377703	2	20.8019	0.143147	2	28.8864	0.116857	2	29.4737	0.0968474	2	21.8719	0.0964657	2	25.441	0.0424193	2	20.6017	0.127727	2	22.2058	0.0753801	2	26.1625	0.0470844	2
8808	dd	22.0208	0.031828	2	23.4189	0.0318657	2	19.9965	0.00848467	2	28.9829	0.53	2	29.4723	0.117317	2	21.5934	0.0648886	2	23.9728	0.0121666	2	20.6416	0.418376	2	21.7878	0.019285	2	25.7511	0.0477062	2
8996	dd	24.096	0.0511197	2	24.7923	0.146628	2	20.9419	0.137552	2	30.2418	0.0438759	2	30.144	0.325072	2	22.3928	0.0573494	2	25.7553	0.0289593	2	22.0167	0.0206742	2	22.4834	0.104513	2	26.9753	0.0304954	2
9005	dd	22.5864	0.0289444	2	23.443	0.0716726	2	20.8944	0.121511	2	29.0845	0.0369989	2	29.73	0.205183	2	21.2189	0.0791902	2	25.4597	0.0222994	2	20.7064	0.0292047	2	21.696	0.0839268	2	26.1919	0.118021	2
9007	dd	22.9695	0.00105738	2	23.7474	0.0330013	2	20.9168	0.0734205	2	29.7679	0.0709321	2	30.1493	0.0743781	2	21.9483	0.0449346	2	25.542	0.27037	2	21.3817	0.00344593	2	22.0854	0.218871	2	26.5689	0.0982986	2
10626	dd	21.2757	0.0519681	2	21.9381	0.00281878	2	18.4237	0.149436	2	28.3521	0.019687	2	29.0044	0.0765036	2	20.5438	0.067288	2	23.3702	0.216744	2	19.2679	0.101798	2	20.7612	0.0461457	2	24.9111	0.0476536	2
10630	dd	23.2686	0.0448335	2	23.6295	0.0968946	2	19.6937	0.58068	2	30.2319	0.0331133	2	30.52	0.21423	2	22.1566	0.237745	2	24.8792	0.57	2	21.4889	0.0051291	2	22.4823	0.00728432	2	26.9535	0.000662211	2
10640	dd	24.8606	0.0967921	2	25.2585	0.0769311	2	20.7983	0.0562408	2	31.7901	0.26535	2	31.8198	0.0155707	2	23.4314	0.00138107	2	25.4444	0.200695	2	22.8615	0.0475295	2	23.6499	0.0579104	2	28.6274	0.0675091	2
10642	dd	22.2771	0.0353656	2	24.4004	0.0941797	2	20.1796	0.418601	2	30.4219	0.421718	2	30.3359	0.343541	2	22.6405	0.0142746	2	24.0306	0.81	2	20.1131	0.179871	2	23.0964	0.190087	2	27.8246	0.159821	2
11348	dd	22.4561	0.0107222	2	22.9966	0.0854118	2	20.9548	0.033	2	28.7424	0.313775	2	29.3263	0.335415	2	21.1017	0.128077	2	25.5252	0.55	2	20.1858	0.00889063	2	22.059	0.10664	2	25.9388	0.0264669	2
11349	dd	24.0925	0.0252153	2	25.1726	0.0751792	2	22.256	0.420468	2	30.3577	0.273284	2	30.6948	0.0572496	2	22.6489	0.114308	2	27.5394	0.0187348	2	21.8769	0.00611635	2	23.1118	0.108868	2	27.4542	0.176899	2
11353	dd	22.0333	0.0372632	2	22.2162	0.0920056	2	20.9306	0.0485356	2	28.0844	0.107985	2	28.558	0.153767	2	20.578	0.0444369	2	24.9359	0.0663493	2	19.3451	0.00623504	2	21.0979	0.0999184	2	25.4226	0.200345	2
11354	dd	20.7967	0.0624205	2	21.87	0.121719	2	20.1469	0.102813	2	26.7366	0.306017	2	27.7008	0.141936	2	20.9482	0.0604055	2	25.0469	0.0613658	2	19.9384	0.0554154	2	21.5927	0.0482861	2	24.9923	0.0299533	2
11356	dd	21.721	0.045733	2	21.8185	0.00321665	2	20.3374	0.0478114	2	28.6514	0.293453	2	28.9803	0.112472	2	20.0108	0.108283	2	25.0003	0.136409	2	18.7104	0.0601884	2	20.839	0.0658273	2	25.0461	0.0145673	2
OvoRef	D/d	20.5532	0.0523526	4	21.3884	0.0839739	4	18.8774	0.388887	4	26.9608	0.100591	4	27.718	0.0583402	4	19.7159	0.0704903	4	23.8895	0.323442	4	18.1156	0.121069	4	19.9883	0.151011	4	24.2662	0.0255639	4
Sample Name	Genotype	Lhis2a			Lube2			Lywhaz			Ldia2_3'_UTR			Ldia2_ORF			Ldia1_3'_UTR			Larp2/3_1a			Larp2/3_3			Lfat1			Lfry
		Cq Mean	Cq SD		Cq Mean	Cq SD		Cq Mean	Cq SD		Cq Mean	Cq SD		Cq Mean	Cq SD		Cq Mean	Cq SD		Cq Mean	Cq SD		Cq Mean	Cq SD		Cq Mean	Cq SD		Cq Mean	Cq SD
11347	DD	26.0533	0.0387963	3	27.1248	0.0577009	3	24.1434	0.049532	3	30.6034	0.643197	3	26.2282	0.144671	3	23.4244	0.186464	3	23.7568	0.121764	3	23.2639	0.138893	3	27.5824	0.115009	3	23.984	0.13228	3
11350	DD	21.8777	0.0825589	3	22.9593	0.0378279	3	20.5846	0.0259494	3	28.8327	0.24488	3	24.4868	0.120533	3	19.8474	0.0264651	3	20.8727	0.0437239	3	18.6395	0.197665	3	24.9195	0.0151968	3	21.4844	0.0774838	3
11351	DD	24.0633	0.0311378	3	25.5337	0.0354735	3	22.6729	0.0395136	3	30.0579	0.00818526	2	25.7447	0.389936	3	21.7132	0.186467	3	22.2653	0.0557356	3	21.3774	0.149825	3	26.2133	0.0498398	3	22.7317	0.0791587	3
11352	DD	22.5976	0.0150154	3	23.9368	0.0175098	3	21.2976	0.00889739	3	29.3867	0.206266	3	25.1126	0.366643	3	20.9297	0.0559346	3	21.3095	0.074972	3	19.5766	0.257771	3	25.8163	0.140448	3	22.3501	0.0577349	3
11357	DD	21.942	0.0052911	3	23.1629	0.043043	3	20.8982	0.0440915	3	28.2831	0.0785242	3	24.3533	0.094228	3	20.1832	0.0507422	3	20.564	0.00213563	3	19.1466	0.213528	3	24.6768	0.0617909	3	21.351	0.0395571	3
11348	dd	23.9348	0.0159421	3	24.5551	0.110128	3	22.1181	0.0625067	3	29.6531	0.0856192	3	24.8763	0.357709	2	21.2719	0.0674369	3	21.5413	0.0379615	3	20.6727	0.080907	3	25.5405	0.0818088	3	22.7214	0.0489533	3
11349	dd	23.3492	0.0618228	3	24.3191	0.0522822	3	22.1694	0.0239339	3	29.5561	0.353715	3	25.2058	0.0384932	3	21.3885	0.211259	3	21.6472	0.0516968	3	20.2584	0.2992	3	26.0361	0.0595187	3	22.7607	0.0470556	3
11353	dd	23.9897	0.0255909	3	24.6044	0.0550532	3	22.2943	0.0540478	3	29.2008	0.491144	3	24.5581	0.306755	3	21.5421	0.111544	3	21.6345	0.0850499	3	20.6729	0.213751	3	25.6805	0.0692563	3	22.5298	0.133619	3
11354	dd	22.904	0.0184046	3	23.4009	0.0549999	3	21.2986	0.0232252	3	28.7794	0.279101	3	24.3488	0.0872916	3	20.7025	0.0342904	3	21.0482	0.075279	3	19.5298	0.098125	3	24.8585	0.023627	3	21.6294	0.0858016	3
11356	dd	23.8047	0.0121125	3	24.9002	0.0077161	3	22.27	0.0444627	3	29.2373	0.266572	3	24.6343	0.182994	3	21.7334	0.0958718	3	21.6764	0.0470837	3	20.8319	0.0856468	3	25.8662	0.0446275	3	22.3127	0.102883	3
OvoRef	DD/Dd/dd	21.6502	0.0361419	3	21.4706	0.0231099	3	19.5659	0.0573177	3	27.0526	0.0560125	3	22.336	0.265464	3	18.8154	0.0222226	3	18.5216	0.02544	3	16.9564	0.0239626	3	23.3865	0.0383642	3	19.7061	0.0634577	3
