## Supplementary material for "A set of endogenous control genes for use in quantitative real-time PCR experiments reveal that the wild-type formin *Ldia2* is enriched in the early pond snail embryo": Table 1.xlsx

### Sheet: Table 1
ID	Endogenous controls	Primers	Tm (°C)	Intron (bp)	Efficiency	Min cDNA conc (%)
Lacads	acyl-CoA dehydrogenase	TGCACTCTCTAAACGAACTTCC	58.35	866	1.912	0.27				ywhaz	acads	ef1	his2a	rpl	ube	fry	fat	arp	arp
		TCCCTTGATTGTGCTGTTGAC	58.77							676	1185	714	1685			9300	4216	242	8778
Lef1	elongation factor 1-alpha	CGTCACAACCAGCATATCCC	58.7	663	2.115	0.67				710	1226	814	1742	3715	1359	9322	4317	265	8801
		AGAGTTCGAGGGCTGCTTAC*	59.47							1423	2094	1471	2528	5969	4585	10039	5664	608	9321
Lhis2a	histone H2A	TCAGAGGAGATGAGGAGTTGG	58.26	785†	1.943	0.03				1512	2168	1490	2592			10136	5687	698
		CCCCAAGTTATGCTGCCTTC	58.89
Lrpl14	60S ribosomal protein L14	TAATAAGTCGGTTGCGCGC*	59	2254	1.906	0.03				89	74	19	64			97	23	90	-9321
		GGGAACAGTCTACTTGGGC*	57.45							34	41	100	57			22	101	23	23
Lube2	ubiquitin-conjugating E2	GCGGATCCTCTTGCAATCTT*	58.33	3224	1.923	0.03				123	115	119	121			119	124	113
		TCTGTGGACTGCATATCACTCT	58.63							713	868	657	786	2254	3226	717	1347	343	520
Lywhaz	14-3-3 protein zeta	GGAGGAGCTGAAGTCAATATGC	58.86	711	1.918	0.03
		AGTCACCCTGCATTTTGAGG	58.08
ID	Cytoskeletal genes	Primers	Tm (°C)	Intron (bp)	Efficiency	Min cDNA conc (%)
Ldia1 3'UTR	diaphanous-related formin	AGTGGTGTGGGCAAAAGATG	58.67	n/a	1.986	0.27
		TATTCTGTTGATGCACGGCC	58.62
Ldia2 3'UTR	diaphanous-related formin	GGGAGTTCAAGTTCAAGCCTATC	59.06	n/a	1.912	0.27
		GGCAAGCTACGACTCTTCTC	58.08
Ldia2 ORF	diaphanous-related formin	GGGTGACAATGAAGTGGACC	58.47	n/a	1.948	1.33
		ACATGCATCTGTAACATCTGCC	59.05
Lfry	furry	ACTTACCCTGCTCAAATGCC	58.16	717	1.876	0.59
		ATGTTTCTTGTGCTGCCGTC	59.41
Lfat	fat-like cadherin	TGCCCATGTTGCTAAGTTCAG	58.84	1347	1.838	0.59
		CCTCTATCCCAGTTCGACGG	59.93
Larp2/3-1a	actin-related protein 1a	CTGAAAATAGCCTTGTTGCAGC	58.75	343	1.847	0.67
		CCAGACTCCTTTTCCTGGGAC	60
Larp2/3-3	actin-related protein 3	AGCCAGCTAACAAGGGAGAAG	59.72	520	1.775	0.67
		AGCATAGCCACCATTTGCTTG*	59.52
