## Supplementary material for "A set of endogenous control genes for use in quantitative real-time PCR experiments reveal that the wild-type formin *Ldia2* is enriched in the early pond snail embryo": Table 2.xlsx

### Sheet: Sheet1
Tissue		geNorm					NormFinder					BestKeeper, SD			BestKeeper, r
	Ranking	Target	Stability score	V score	M score		Target	Stability score	Best Pair	Stability Value		Target	SD		Target	r	P value
Embryo, n=12	1	Lhis2a/	0.196	0.061	0.246/		Lhis2a	0.058	Lacads/	0.047		Lhis2a	0.408		Lhis2a	0.979	0.001
	2	Lube2			0.259		Lrpl14	0.076	Lube2			Lywhaz	0.457		Lef1a	0.969	0.001
	3	Lrpl14	0.204	0.064	0.267		Lube2	0.086				Lrpl14	0.476		Lube2	0.962	0.001
	4	Lacads	0.242	0.052	0.282		Lacads	0.104				Lacads	0.493		Lrpl14	0.957	0.001
	5	Lywhaz	0.262	0.049	0.324		Lef1a	0.122				Lube2	0.514		Lacads	0.949	0.001
	6	Lef1a	0.285	n/a	0.33		Lywhaz	0.124				Lef1a	0.577		Lywhaz	0.9	0.001
Foot, n=10	1	Lywhaz/	0.217	0.092	0.325/		Lywhaz	0.074	Lube2/	0.066		Lrpl14	0.5		Lywhaz	0.998	0.001
	2	Lube2			0.401		Lube2	0.133	Lywhaz			Lacads	0.638		Lube2	0.993	0.001
	3	Lhis2a	0.269	0.091	0.461		Lacads	0.151				Lef1a	0.695		Lhis2a	0.984	0.001
	4	Lacads	0.327	0.082	0.407		Lrpl14	0.176				Lywhaz	0.754		Lacads	0.981	0.001
	5	Lrpl14	0.376	0.088	0.489		Lhis2a	0.215				Lube2	0.867		Lrpl14	0.964	0.001
	6	Lef1a	0.444	n/a	0.579		Lef1a	0.298				Lhis2a	0.947		Lef1a	0.907	0.001
Ovotestis, n=9	1	Lrpl14/	0.25	0.097	0.367/		Lhis2a	0.124	Lef1a/	0.083		Lrpl14	0.176		Lywhaz	0.894	0.001
	2	Lube2			0.363		Lrpl14	0.147	Lywhaz			Lube2	0.313		Lube2	0.877	0.002
	3	Lywhaz	0.292	0.07	0.384		Lube2	0.153				Lhis2a	0.33		Lacads	0.876	0.002
	4	Lhis2a	0.309	0.079	0.36		Lywhaz	0.171				Lywhaz	0.366		Lrpl14	0.853	0.003
	5	Lacads	0.36	0.077	0.473		Lacads	0.206				Lef1a	0.369		Lhis2a	0.831	0.005
	6	Lef1a	0.409	n/a	0.507		Lef1a	0.243				Lacads	0.5		Lef1a	0.655	0.056
