## Supplementary material for "A set of endogenous control genes for use in quantitative real-time PCR experiments reveal that the wild-type formin *Ldia2* is enriched in the early pond snail embryo": Table 3.xlsx

### Sheet: Table 3
	Genotype	N	Larp2/3-1a	Larp2/3-3	Ldia1 3'UTR	Ldia2 3'UTR	Ldia2 ORF	Lfat	Lfry
	DD	6	1	1	1	1	1	1	1
Embryo	Dd	5	1.05921	0.734624	0.968597	0.563008	0.476048	1.05188	0.983607
	dd	6	0.925752	0.960137	1.11089	0.00609756	0.0289421	1.10265	0.960041
Foot	DD	5	1	1	1	1	1	1	1
	dd	5	1.21817	1.05302	0.973267	1.15385	1.42497	1.21733	1.04138
	DD	14	1	1	1	1	1	1	1
Ovotestis	Dd	8	1.08657	0.757985	0.84317	0.800466	0.808577	0.832344	0.910173
	dd	14	0.965174	0.87715	1.01686	0.618789	0.686192	0.847181	0.877706
