## Supplementary material for "A set of endogenous control genes for use in quantitative real-time PCR experiments reveal that the wild-type formin *Ldia2* is enriched in the early pond snail embryo": Table 4.xlsx

### Sheet: Table 4
		DD versus dd					DD versus Dd					Dd versus dd
Gene	Tissue	N, DD	N, dd	W	P		N, DD	N, Dd	W	P		N, Dd	N, dd	W	P
Larp2/3-1a	Embryo	6	6	30	0.065		6	5	10	0.429		5	6	27	0.03	*
	Foot	5	5	7	0.31		n/a
	Ovotestis	14	14	106	0.735		14	8	50	0.714		8	14	65	0.57
Larp2/3-3	Embryo	6	6	23	0.485		6	5	29	0.009	**	5	6	3	0.03	*
	Foot	5	5	6	0.222		n/a
	Ovotestis	14	14	117	0.401		14	8	81	0.095		8	14	50	0.714
Ldia1 3'UTR	Embryo	6	6	12	0.394		6	5	15	1		5	6	7	0.178
	Foot	5	5	13	1		n/a
	Ovotestis	14	14	95	0.91		14	8	61	0.764		8	14	47	0.57
Ldia2 3'UTR	Embryo	6	6	36	0.002	**	6	5	30	0.004	**	5	6	30	0.004	**
	Foot	5	5	8	0.421		n/a
	Ovotestis	14	14	155	0.008	**	14	8	73	0.267		8	14	74	0.238
Ldia2 ORF	Embryo	6	6	36	0.002	**	6	5	30	0.004	**	5	6	30	0.004	**
	Foot	5	5	7	0.31		n/a
	Ovotestis	14	14	152	0.012	*	14	8	74	0.238		8	14	68	0.441
Lfat	Embryo	6	6	11	0.31		6	5	14	0.931		5	6	12	0.662
	Foot	5	5	8	0.421		n/a
	Ovotestis	14	14	123	0.265		14	8	70	0.365		8	14	53	0.868
Lfry	Embryo	6	6	25	0.31		6	5	16	0.931		5	6	19	0.537
	Foot	5	5	11	0.841		n/a
	Ovotestis	14	14	112	0.541		14	8	69	0.402		8	14	56	1
